# An improved *Trypanosoma vivax* genome assembly confirms the distinct organisation of its variant antigen repertoire

**DOI:** 10.64898/2026.10.08.757617

**Authors:** Andrew P. Jackson, Rachel Young, Mark A. Whitehead, Pieter C. Steketee, Alistair C. Darby, Liam J. Morrison

## Abstract

*Trypanosoma vivax* is a unicellular parasite spread by biting flies and an important livestock pathogen across sub–Saharan Africa and South America. Alongside its better known relative, *T. brucei*, it causes animal trypanosomosis. An accurate genome sequence is essential to functional genetics as well as the design of novel diagnostics, drugs and vaccines. However, the existing *T. vivax* genome sequence is fragmentary, making it difficult to examine genomic features such as the Variant Surface Glycoprotein (VSG) genes that are the basis for antigenic variation, a key phenotype that underpins immune evasion by African trypanosomes. Our aim was to produce a *T. vivax* genome sequence with improved contiguity to properly characterise the VSG genes. We present a new core genome assembly in 23 scaffolds, forming approximately 10 chromosomes. Many scaffolds are articulated with extensive sub-telomeric domains that, like *T. brucei*, contain VSG gene arrays but in *T. vivax* these are near-perfect repeats of intact genes. Using transcriptomic and proteomic analysis of VSG expression during bloodstream infection we show that the active VSG is expressed from a sub-telomeric array while other arrays are silent. We find no evidence for a VSG expression site at the telomeres or elsewhere. Therefore, although monoallelic expression and antigenic switching occur in *T. vivax*, the familiar regulatory mechanism of *T. brucei* does not exist in *T. vivax*. This improved *T. vivax* genome assembly demonstrates that *T. brucei* is a poor guide for *T. vivax* genetics generally and for regulation of antigenic variation specifically.

**Significance statement:** *Trypanosoma vivax* is a parasite spread by biting flies and the cause of an important livestock disease, African animal trypanosomosis, across sub–Saharan Africa and South America. Like all African trypanosomes, including the model organism *T. brucei, T. vivax* evades host immunity through antigenic variation of its Variant Surface Glycoprotein (VSG) genes. The existing *T. vivax* genome sequence is too fragmentary to understand the regulation of VSG expression. Here, we present a new genome assembly of approximately 10 chromosomes. We show that, unlike *T. brucei, T. vivax* VSG are arranged in tandem arrays of intact VSG genes, the active VSG is expressed from one tandem array while other arrays are silent, and there is no evidence for a telomeric VSG expression site. Therefore, although monoallelic expression and antigenic switching occur in *T. vivax*, the regulatory paradigm familiar from *T. brucei* does not apply and must be different.
