## Supplementary material for "An improved *Trypanosoma vivax* genome assembly confirms the distinct organisation of its variant antigen repertoire": Table S1

### Sheet: Y486 VSG 2026
Supplementary Table 1. VSG gene arrays in the T. vivax Y486 LIV26 genome assembly
Scaffold	Locus	Start	End	Length	Orientationa	Componentsb	ingi		First component				Second component				Third component
		bp	bp	bp			5'	3'	N	Npsc	Subfamily	Phylotype	N	Nps	Subfamily	Phylotype	N	Nps	Subfamily	Phylotype
7a	90	51019376	51194580	175204	r	1	y	y	21	2	23	1
3	31	25558772	25560016	1244	f	1	n	n	1	0	23	2
3	33	25729250	25730722	1472	r	1	n	n	1	0	23	2
3	35	25888939	25890177	1238	r	1	n	n	1	0	23	2
5a	67	40070065	40071312	1247	r	1	n	n	1	0	23	2
7a	93	52740524	52741939	1415	r	1	n	n	1	1	23	2
9	109	58920901	58922148	1247	f	1	n	n	1	1	23	2
9	111	59293103	59294350	1247	f	1	n	n	1	0	23	2
11	121	66281120	66282469	1349	r	1	n	n	1	0	23	2
bin_10	131	69794997	69796371	1374	r	1	n	n	1	1	23	3
bin_41	137	69848543	69849681	1138	f	1	n	n	1	0	23	3
bin_48	140	69857677	69858651	974	f	1	n	n	1	1	23	3
3a	44	27009581	27540293	530712	f	1	y	y	40	3	23	4
4	55	31791802	32251803	460001	r	1	y	y	43	10	23	6
5a	65	30707439	31418945	711506	r	1	n	y	93	20	23	7
8	96	53387021	54255991	868970	f	2	y	y	47	4	23	9	36	1	24	127
11	124	66709382	66950926	241544	r	1	n	y	27	11	23	10
8	103	57169537	57325788	156251	r	1	y	y	15	4	23	12
3	24	22845386	23287160	441774	r	1	y	y	45	14	24	13
6	73	42683177	42735667	52490	r	1	n	n	5	0	25	14
5a	69	40173794	40638169	464375	r	1	n	y	48	5	23	15
3	28	24814574	24912262	97688	f	1	n	n	10	3	24	16
3	29	25024130	25068601	44471	f	1	n	n	5	1	24	16
9	107	58023766	58400661	376895	f	1	y	y	34	7	23	17
5	61	35868668	36188701	320033	f	1	y	y	29	5	23	18
9	108	58502648	58832644	329996	r	1	y	y	25	10	26	19
14	127	69230470	69505305	274835	f*	3	y	n	13	2	25	21	14	2	24	5	1	0	26	204
1	3	1084751	1280854	196103	f	1	y	y	22	4	25	22
9	110	58938586	59117193	178607	r	1	y	y	24	7	23	28
1a	14	10084721	10356154	271433	f	1	y	n	25	5	23	29
1a	13	9474508	9495754	21246	f	1	n	y	21	5	23	30
1	2	13121	991170	978049	f	2	n	n	46	3	23	31	34	5	23	25
1	6	2705442	2874329	168887	r	1	y	n	20	4	23	32
4	56	32272694	32901092	628398	r	2	y	y	43	8	23	33	17	2	23	148
5a	64	37795379	38291101	495722	r	1	y	n	43	1	23	34
7a	91	51273210	52266839	993629	r	1	y	y	82	26	24	35
1a	11	8732930	8943127	210197	f	1	y	y	26	7	26	36
2	17	12198736	12615726	416990	f	1	y	y	42	10	24	37
8	102	55933967	56081956	147989	r	1	y	y	11	2	24	38
7	82	47844223	48025989	181766	r	1	y	n	12	1	24	39
3	32	25678351	25679583	1232	r	1	n	n	1	1	23	40
3	34	25837263	25838507	1244	r	1	n	n	1	0	23	40
3	36	26010677	26011865	1188	r	1	n	n	1	1	23	40
3	38	26189436	26190717	1281	r	1	n	n	1	1	23	40
7	84	48199210	48259233	60023	r	1	y	y	4	0	25	41
6	75	43872269	44201779	329510	r	1	y	y	49	10	23	42
4	54	31607545	31761366	153821	r	1	y	y	17	0	23	43
15	128	69522019	69622623	100604	r	1	y	n	8	1	23	44
1	5	2221995	2556608	334613	r	1	y	y	27	12	23	46
4	47	28292006	28744717	452711	f	1	y	y	52	1	23	48
8	104	57372779	57535105	162326	f*	1	y	n	15	3	24	49
7	81	47467235	47732593	265358	f	1	y	n	28	5	24	50
10	118	60868073	61097710	229637	f	1	n	y	22	4	25	54
5a	66	39448844	40018195	569351	r	1	y	n	53	22	25	58
5	63	37013622	37475810	462188	r	1	y	n	51	0	25	59
4	46	24664037	28226827	3562790	f	1	y	y	47	6	25	60
5	59	35998140	36338585	340445	r*	1	y	n	36	11	24	67
1	4	1415190	2035569	620379	r	1	y	y	96	8	25	72
6	70	41886491	42304939	418448	r	1	y	n	39	4	25	73
1a	10	8441775	8601671	159896	r	1	n	y	19	5	25	74
7	80	46968598	47387046	418448	f	1	y	y	68	8	23	77
2a	23	20365948	20685252	319304	r	1	n	y	35	9	23	89
9	106	57694538	57932194	237656	r	1	y	n	23	6	24	95
1a	9	7946204	8420056	473852	f	2	n	n	34	24	24	96	48	16	24	158
7a	87	50065070	50105248	40178	f	1	n	y	5	0	25	100
1	1	10691	12880	2189	r	1	n	n	1	0	26	111
7a	95	52890593	53055349	164756	f*	1	y	n	27	0	26	111
5	62	36630417	36878279	247862	f	1	y	y	22	4	26	112
7	83	48025841	48178204	152363	f	1	y	y	13	1	26	117
7a	92	52319410	52657911	338501	r	2	n	y	6	2	24	121	25d	7	26	197
1a	12	9163617	9400058	236441	r	1	n	y	27	11	23	125
1	8	7683624	7839146	155522	r	1	n	y	13	1	23	131
6	78	45081928	45224571	142643	r	1	y	n	12	0	23	131
2	19	12983872	13793794	809922	f	1	y	y	64	14	24	135
bin_6	130	69784244	69785587	1343	f	1	n	n	1	1	24	137
2a	22	20091215	20310402	219187	r	1	y	y	24	4	24	139
3	25	23664196	23809998	145802	f	1	y	y	13	0	23	141
3	37	26073500	26074731	1231	r	1	n	n	1	1	23	142
3	39	26254236	26255468	1232	r	1	n	n	1	1	23	142
4	45	27636365	27636664	299	f	1	n	n	1	1	23	142
4	51	30720643	30721968	1325	r	1	n	n	1	1	23	142
9	112	59327902	59329137	1235	f	1	n	n	1	0	23	142
9	114	60550172	60550669	497	f	1	n	n	1	1	23	142
9	115	60565009	60565504	495	r	1	n	n	1	1	23	142
9	116	60741166	60741642	476	f	1	n	n	1	1	23	142
9	117	60814186	60814662	476	f	1	n	n	1	1	23	142
4	50	30718408	30719466	1058	r	1	n	n	1	0	23	143
5a	68	40092426	40093694	1268	f	1	n	n	1	1	23	143
4	57	32939609	33252352	312743	r	1	n	y	34	5	23	144
5	60	33983860	34446777	462917	f	1	y	y	62	0	23	145
6	71	42313853	42381409	67556	r	1	y	y	8	1	23	146
2a	21	19536749	19958842	422093	r	1	y	y	50	14	23	147
bin_29	134	69831364	69832412	1048	r	1	n	n	1	1	23	149
bin_35	135	69840355	69841485	1130	r	1	n	n	1	1	23	149
bin_39	136	69845925	69847212	1287	r	1	n	n	1	0	23	149
bin_42	138	69849885	69851180	1295	r	1	n	n	1	0	23	149
bin_43	139	69851458	69852480	1022	r	1	n	n	1	1	23	149
bin_50	141	69859872	69861017	1145	f	1	n	n	1	1	23	149
11	122	66442010	66486238	44228	f	1	y	y	5	2	23	150
7a	88	50124811	50385310	260499	f	1	y	y	27	0	23	151
6	72	42592781	42675889	83108	f	1	n	n	6	0	23	161
3	40	26317125	26318366	1241	r	1	n	n	1	0	23	165
2	15	11345735	11563708	217973	r*	1	n	n	22	2	23	171
bin_21	132	69818823	69819857	1034	r	1	n	n	1	1	25	173
2	16	11588981	12164893	575912	f	1	n	y	42	5	25	174
bin_26	133	69826520	69827713	1193	f	1	n	n	1	1	25	175
7a	89	50425496	50728276	302780	r	1	y	y	13	0	24	178	10	5	25	20
9	113	59336442	59337506	1064	f	1	n	n	1	1	23	179
12	125	68462170	68463240	1070	f	1	n	n	1	1	23	179
12	126	68567692	68568765	1073	f	1	n	n	1	1	23	179
1	7d	7600082	7676872	76790	r/f	1	n	n	9	4	26	181
bin_2	129	69762905	69764215	1310	r	1	n	n	1	0	26	182
3	41	26459713	26461041	1328	f	1	y	y	1	0	26	183
3	42d	26548870	26655793	106923	f/r	1	n	n	12	0	26	184
2a	20	18935621	19066843	131222	f	1	y	y	7	0	26	185
3	26	24290125	24291345	1220	f	1	n	n	1	0	26	186
3	27	24380376	24381596	1220	f	1	n	n	1	0	26	186
3	30	25215832	25217052	1220	r	1	n	n	1	0	26	186
2	18	12923717	12924970	1253	r	1	y	y	1	0	26	188
3a	43	26900109	26901398	1289	r	1	n	n	1	0	26	188
4	48	30295403	30296659	1256	f	1	n	n	1	0	26	188
4	52	30887863	30889107	1244	f	1	n	n	1	0	26	188
4	53d	31376962	31457640	80678	r	1	n	n	11	11	26	189
4	49d	30471255	30494477	23222	r	1	n	n	3	1	26	190
4	58d	33254970	33520328	265358	f*	2	n	n	6	0	26	190	18	2	23	47
8	97d	54587246	55440178	852932	r	1	y	n	63	14	26	191
6	74d	42954079	43073880	119801	r	1	y	y	9	1	26	192
6	76d	44330104	44401546	71442	r	1	n	n	7	4	26	193
6	77d	45012570	45077291	64721	r/f	1	n	n	8	4	26	194
6	79	45243793	45245166	1373	r	1	n	n	1	1	26	195
7	85d	48379841	49034485	654644	f	1	y	n	53	4	26	196
7a	94	52798672	52799901	1229	r	1	y	y	1	0	26	197
8	98	54316864	54318300	1436	r	1	y	n	1	1	26	199
8	99	54327529	54328896	1367	f	1	n	n	1	1	26	199
8	100	54379313	54398350	19037	f	1	n	n	2	0	26	199
8	101	55612689	55613936	1247	r	1	n	n	1	0	26	200
9	105d	57578474	57684667	106193	f	1	n	n	16	0	26	201
10	119	62128634	62129947	1313	f	1	n	n	1	1	26	202
10	120	62134106	62135419	1313	r	1	n	n	1	1	26	202
11	123	66575581	66618351	42770	r	1	y	y	5	2	26	203
7	86d	49048903	49719585	670682	r	2	n	n	30	4	26	205	31d	2	26	206
a present on the forward (f) or reverse (r) strand, or both if multiple components; an asterisk denotes that are array was orientated in a manner consistent with a telomeric expression (i.e. adjacent to the telomere and reading towards it).
b arrays can consist of multiple sequence types arranged in discrete tandem blocks
c Nps denotes the number of predicted pseudogenes among the tandem copies (N)
d These arrays were not previously annotated as VSG genes; they are inferred to be VSG now because they share the repetitive arrangement of known VSG.
