## Supplementary material for "An improved *Trypanosoma vivax* genome assembly confirms the distinct organisation of its variant antigen repertoire": Table S4

### Sheet: Sheet1
Supplementary Table 4. Accession numbers for sequence read data deposited in the European Nucleotide Archive.
Accession	File name	Description
ERS29298230	Tvivax_hifi	T. vivax EMF DNA sample
ERR16749346	"m64157e_240510_184716.hifi_reads.bam"	PacBio HiFi reads
ERS29298231	Tvivax_ill	T. vivax EMF DNA sample
ERR16749349	"001-TVBSF1_CGTGTATGTC-GCATCTCTAT_L002_R2.fastq.gz"	Illumina novaseq reverse reads
ERR16749349	"001-TVBSF1_CGTGTATGTC-GCATCTCTAT_L002_R1.fastq.gz"	Illumina novaseq forward reads
ERS29298232	Tvivax_hic	T. vivax EMF DNA sample
ERR16749620	"TvEMF_040624_S1_L001_R2_001.fastq.gz"	Hi-C reverse reads
ERR16749620	"TvEMF_040624_S1_L001_R1_001.fastq.gz"	Hi-C forward reads
ERS29314552	Tvivax_hic_lib2	T. vivax EMF DNA sample
ERR16749621	"TvEMF_S1_L001_R2_001.fastq.gz"	Hi-C reverse reads
ERR16749621	"TvEMF_S1_L001_R1_001.fastq.gz"	Hi-C forward reads
ERS29298233	Tvivax_ont	T. vivax EMF DNA sample
ERR16749354	"SSP202911_20250423_1210_X2_FBC66613_493eb5ee.fastq.gz"	ONT GridION reads
ERS29313334	Tvivax_ont2	T. vivax EMF DNA sample
ERR16749355	"SSP202911_20250401_1454_X2_FAZ08653_84fc79a9.fastq.gz"	ONT GridION reads
ERS29298234	Tvivax_RNA_M1	T. vivax BSF RNA sample from mouse infection
ERR16749350	"1-M1_AATCGTGCGG-GTTCAGTAGA_L008_R2.fastq.gz"	Illumina novaseq reverse reads
ERR16749350	"1-M1_AATCGTGCGG-GTTCAGTAGA_L008_R1.fastq.gz"	Illumina novaseq forward reads
ERS29298235	Tvivax_RNA_M2	T. vivax BSF RNA sample from mouse infection
ERR16749351	"2-M2_TACCGGAGCA-CTTAGCAGGC_L008_R2.fastq.gz"	Illumina novaseq reverse reads
ERR16749351	"2-M2_TACCGGAGCA-CTTAGCAGGC_L008_R1.fastq.gz"	Illumina novaseq forward reads
ERS31033335	Tvivax_ONT_RNA	T. vivax BSF RNA sample from mouse infection
ERR17684140	BSF_ONT.fastq.gz	ONT promethion reads
